# Factors shaping the assembly of lichen holobionts in a tropical lichen community

**DOI:** 10.1101/2024.05.29.596524

**Authors:** Magdalena Kosecka, Amélia Bourceret, Benoît Perez-Lamarque, Beata Guzow-Krzemińska, Martin Kukwa, Adam Flakus, Pamela Rodriguez-Flakus, Marc-André Selosse

## Abstract

Lichen thalli host complex microbial communities, which may foster the ecological stability and longevity of the lichen symbiosis. Yet, we lack a holistic understanding of the processes contributing to the assembly of the lichen holobiont. This study assessed the diversity and community structure in taxonomically diverse co-occurring lichens associated with Trebouxiophyceae algae from Bolivian forests. We focused on three components of the lichen holobiont: the lichenized fungus (mycobiont) and its associated algae (photobiome) and fungi (mycobiome). We specifically tested the influence of mycobiont identity, thallus morphological type, reproductive strategy, and lichen secondary metabolites on the lichen-associated photobiome and mycobiome. To understand the specialization patterns between holobiont components, we investigated interaction networks.

We observed that co-occurring mycobiont taxa host diverse, taxon-specific, yet overlapping photobiome and mycobiome. In particular, these communities are significantly influenced by the host’s thallus morphological type and its secondary metabolites. Finally, we demonstrated that both photobiome and mycobiome are structured mainly by mycobiont identity, which results in modular networks with strong phylogenetic signals and high levels of specialization. In conclusion, the symbiotic interactions within lichen are structured mainly by the mycobiont, which appears to be the leading architect of the lichen holobiont.
