## Supplementary material for "Factors shaping the assembly of lichen holobionts in a tropical lichen community": Supplementary tables 05_2024.xlsx

### Sheet: Table S1
Table S1: Sampling localities.
Locality designation	Number of samples	Locality information	GPS information	Elevation	Habitat	Habitat type
CB1	180	Department Cochabamba, Parque Nacional Carrasco, Province Carrasco	17º29’57"S, 65º16'30"W	2235 m a.s.l	disturbed	mountain cloud forest
CB2	180	Department Cochabamba, Parque Nacional Carrasco, Province Carrasco	17º29’43"S, 65º16'29"W	2210 m a.s.l	natural	mountain cloud forest
CB3	28	Department Cochabamba, Parque Nacional Carrasco, Province Carrasco	17º33’24"S, 65º16'10"W	2760 m a.s.l	natural	mountain cloud forest
LP1	53	Department La Paz, Province Franz Tamayo	14º40’31"S, 68º25'05"W	1500 m a.s.l	natural	savanna
LP2	35	Department La Paz, Province Franz Tamayo	14º38’51"S, 68º24'44"W	1520 m a.s.l	disturbed	savanna

### Sheet: Table S2
Table S2: List of specimens used for analysis with taxonomic assignments of the mycobiont and information about thallus morphological type, reproductive strategies, and secondary metabolites.
SampleID	Location_ID	Department	Site	Habitat	Habitat_type	main_mycobiont_order	main_mycobiont_genus	Anthraquinones	Orcinol_Tridepsides	Orcinol_Depsides	Ergochromes	no_substances	pigments	xanthones	Usnic_acid_derivatives	B_Orcinol_Depsidones	Orcinol_Depsidones	B_Orcinol_Depsides	Terpenoids	fatty_acids	propagation_mode	simple_propagation	morphological_type
27979	S6	Cochabamba	CB1	disturbed	montain_cloud_forest	Lecanorales	Parmotrema	0	0	0	0	0	0	0	0	0	0	1	0	1	VS	V	foliose
27985	S6	Cochabamba	CB1	disturbed	montain_cloud_forest	Lecanorales	Lecanora	0	0	0	0	0	0	0	0	0	1	1	0	0	A	A	crustose
18943A	S24	La_paz	LP1	natural	savanna	Lecanorales	Usnea	0	0	0	0	0	0	0	1	0	0	1	0	0	ST	V	fruticose
18950	S24	La_paz	LP1	natural	savanna	Lecanorales	Parmotrema	0	0	0	0	0	0	0	0	0	1	1	0	0	A	A	foliose
18919a	S24	La_paz	LP1	natural	savanna	Lecanorales	Parmotrema	0	0	0	0	0	0	0	1	1	0	0	0	0	VS	V	foliose
18396	S9	Cochabamba	CB3	natural	montain_cloud_forest	Lecanorales	Ramalina	NA	NA	NA	NA	NA	NA	NA	NA	NA	NA	NA	NA	NA	NA	NA	fruticose
18913a	S24	La_paz	LP1	natural	savanna	Lecanorales	Ramalina	0	0	0	0	0	0	0	0	0	0	1	1	0	ST	V	fruticose
18933A	S24	La_paz	LP1	natural	savanna	Lecanorales	Usnea	0	0	0	0	0	0	0	1	1	0	0	0	0	VS	V	fruticose
18940A	S24	La_paz	LP1	natural	savanna	Lecanorales	Usnea	0	0	0	0	0	0	0	1	0	0	0	0	0	VS	V	fruticose
18927	S24	La_paz	LP1	natural	savanna	Lecanorales	Haematomma	0	0	0	0	0	0	1	0	0	0	0	0	0	A	A	crustose
18932B	S24	La_paz	LP1	natural	savanna	Lecanorales	Usnea	0	0	0	0	0	0	0	1	1	0	0	0	0	ST	V	fruticose
18905	S24	La_paz	LP1	natural	savanna	Lecanorales	Usnea	0	0	0	0	0	0	0	1	1	0	0	0	0	VI	V	foliose
18911	S24	La_paz	LP1	natural	savanna	Lecanorales	Usnea	0	0	0	0	0	0	0	1	1	0	0	0	1	VS	V	fruticose
18948	S24	La_paz	LP1	natural	savanna	Lecanorales	Usnea	0	0	0	0	0	0	0	1	1	0	0	0	0	VS	V	fruticose
18905B	S24	La_paz	LP1	natural	savanna	Lecanorales	Parmotrema	NA	NA	NA	NA	NA	NA	NA	NA	NA	NA	NA	NA	NA	NA	NA	fruticose
18389	S9	Cochabamba	CB3	natural	montain_cloud_forest	Caliciales	Heterodermia	0	0	0	0	0	0	0	0	1	0	1	1	0	ST	V	foliose
18942	S24	La_paz	LP1	natural	savanna	Lecanorales	Usnea	0	0	0	1	0	0	0	1	1	0	0	0	1	VIVS	V	fruticose
18902	S24	La_paz	LP1	natural	savanna	Lecanorales	Parmotrema	0	0	0	0	0	0	0	0	0	0	1	0	1	A	A	foliose
18907	S24	La_paz	LP1	natural	savanna	Lecanorales	Parmotrema	0	0	0	0	0	1	0	1	1	0	1	0	0	A	A	foliose
18386	S9	Cochabamba	CB3	natural	montain_cloud_forest	Pertusariales	Pertusaria	0	0	0	0	0	0	1	0	1	0	0	0	0	A	A	crustose
18909	S24	La_paz	LP1	natural	savanna	Lecanorales	Hypotrachyna	0	1	1	0	0	0	0	0	0	0	1	0	0	A	A	foliose
18910	S24	La_paz	LP1	natural	savanna	Lecanorales	Usnea	0	0	0	0	0	0	0	1	1	0	0	0	1	VS	V	fruticose
18944	S24	La_paz	LP1	natural	savanna	Lecanorales	Usnea	0	0	0	1	0	0	0	1	1	0	0	0	0	VIVS	V	fruticose
18929	S24	La_paz	LP1	natural	savanna	Caliciales	Physcia	0	0	0	0	0	0	0	0	0	0	1	1	0	VS	V	foliose
18945	S24	La_paz	LP1	natural	savanna	Lecanorales	Megalaria	0	0	0	0	0	0	0	0	0	0	1	1	0	VS	V	crustose
18914	S24	La_paz	LP1	natural	savanna	Lecanorales	Parmotrema	0	0	0	0	0	0	0	0	0	1	1	0	0	A	A	foliose
18941	S24	La_paz	LP1	natural	savanna	Caliciales	Leucodermia	0	0	0	0	0	1	0	0	0	0	1	1	0	ST	V	foliose
18920	S24	La_paz	LP1	natural	savanna	Lecanorales	Parmotrema	0	0	0	0	0	0	0	0	0	1	1	0	0	A	A	foliose
18930	S24	La_paz	LP1	natural	savanna	Lecanorales	Parmotrema	0	0	0	0	0	0	0	0	0	0	1	0	1	VS	V	foliose
18926	S24	La_paz	LP1	natural	savanna	Lecanorales	Bulbothrix	0	0	0	0	0	0	0	0	1	0	1	0	0	VI	V	foliose
18922A	S24	La_paz	LP1	natural	savanna	Lecanorales	Ramboldia	0	0	0	0	0	0	1	0	1	0	0	0	0	A	A	crustose
18890	S23	La_paz	LP2	disturbed	savanna	Caliciales	Leucodermia	0	0	0	0	0	0	0	0	0	0	1	1	0	VS	V	foliose
18888A	S23	La_paz	LP2	disturbed	savanna	Lecanorales	Remototrachyna	NA	NA	NA	NA	NA	NA	NA	NA	NA	NA	NA	NA	NA	NA	NA	foliose
18891	S23	La_paz	LP2	disturbed	savanna	Lecanorales	Bacidia	0	0	0	0	0	0	0	0	0	0	1	1	0	VS	V	crustose
18888B	S23	La_paz	LP2	disturbed	savanna	Lecanorales	Megalaria	0	0	0	0	0	0	0	0	1	0	1	0	0	VI	V	crustose
18872	S23	La_paz	LP2	disturbed	savanna	Lecanorales	Megalaria	0	0	0	0	0	0	0	0	0	0	1	1	0	VS	V	crustose
18311	S7	Cochabamba	CB2	natural	montain_cloud_forest	Teloschistales	Megalospora	0	0	0	0	0	0	0	1	0	0	0	1	0	A	A	crustose
18244	S6	Cochabamba	CB1	disturbed	montain_cloud_forest	Caliciales	Polyblastidium	0	0	0	0	0	0	0	0	1	0	1	1	0	VS	V	foliose
18278	S7	Cochabamba	CB2	natural	montain_cloud_forest	Lecanorales	Bacidia	0	0	0	0	0	0	0	0	0	0	1	0	0	A	A	crustose
18366	S9	Cochabamba	CB3	natural	montain_cloud_forest	Lecanorales	Usnea	0	0	0	0	0	0	0	1	0	0	0	0	1	A	A	fruticose
18916B	S24	La_paz	LP1	natural	savanna	Caliciales	Klauskalbia	0	0	0	0	0	1	0	0	0	0	1	1	0	A	A	foliose
18377	S9	Cochabamba	CB3	natural	montain_cloud_forest	Lecanorales	Usnea	0	0	0	0	0	0	0	1	0	0	0	0	0	NA	NA	fruticose
18903	S24	La_paz	LP1	natural	savanna	Caliciales	Leucodermia	0	0	0	0	0	0	0	0	0	0	1	1	0	VS	V	foliose
18924A	S24	La_paz	LP1	natural	savanna	Lecanorales	Bulbothrix	0	1	0	0	0	0	0	0	0	0	0	0	0	A	A	foliose
18378	S9	Cochabamba	CB3	natural	montain_cloud_forest	Caliciales	Klauskalbia	0	0	0	0	0	1	0	0	0	0	1	1	0	A	A	foliose
18889	S23	La_paz	LP2	disturbed	savanna	Caliciales	Dirinaria	0	0	1	0	0	0	0	0	0	0	1	0	0	VS	V	foliose
18869	S23	La_paz	LP2	disturbed	savanna	Lecanorales	Parmotrema	0	0	0	0	0	0	0	0	1	0	1	0	0	VS	V	foliose
18882A	S23	La_paz	LP2	disturbed	savanna	Lecanorales	Parmotrema	0	1	0	0	0	0	0	0	0	0	1	0	0	VI	V	foliose
18867	S23	La_paz	LP2	disturbed	savanna	Pertusariales	Pertusaria	0	0	0	0	0	0	0	0	1	0	0	0	0	VI	V	crustose
3400	S6	Cochabamba	CB1	disturbed	montain_cloud_forest	Lecanorales	Remototrachyna	0	0	0	0	0	0	0	0	0	0	1	0	1	VI	V	foliose
3411	S6	Cochabamba	CB1	disturbed	montain_cloud_forest	Pertusariales	Pertusaria	0	0	0	0	0	0	1	0	1	0	0	0	0	A	A	crustose
3425	S6	Cochabamba	CB1	disturbed	montain_cloud_forest	Caliciales	Polyblastidium	0	0	0	0	0	0	0	0	0	0	1	1	0	VI	V	foliose
3437	S6	Cochabamba	CB1	disturbed	montain_cloud_forest	Caliciales	Cratiria	0	0	0	0	0	0	1	0	0	0	0	0	0	A	A	crustose
3416	S6	Cochabamba	CB1	disturbed	montain_cloud_forest	Lecanorales	Usnea	0	0	0	0	0	1	0	1	1	0	0	0	0	VIVS	V	fruticose
3413	S6	Cochabamba	CB1	disturbed	montain_cloud_forest	Lecanorales	Hypotrachyna	0	0	0	0	0	1	0	0	0	0	1	0	0	VS	V	foliose
3419	S6	Cochabamba	CB1	disturbed	montain_cloud_forest	Pertusariales	Pertusaria	0	0	0	0	0	0	1	0	1	0	0	0	0	A	A	crustose
3409	S6	Cochabamba	CB1	disturbed	montain_cloud_forest	Caliciales	Klauskalbia	0	0	0	0	0	1	0	0	0	0	1	1	0	A	A	foliose
3435	S6	Cochabamba	CB1	disturbed	montain_cloud_forest	Caliciales	Klauskalbia	0	0	0	0	0	1	0	0	0	0	1	1	0	A	A	foliose
18875	S23	La_paz	LP2	disturbed	savanna	Lecanorales	Bulbothrix	0	1	0	0	0	0	0	0	0	0	0	0	0	VI	V	foliose
18860	S23	La_paz	LP2	disturbed	savanna	Lecanorales	Haematomma	0	0	0	0	0	0	0	0	0	0	1	0	0	VS	V	crustose
18896	S23	La_paz	LP2	disturbed	savanna	Lecanorales	Parmotrema	0	1	0	0	0	0	0	0	0	0	1	0	0	VS	V	foliose
18854A	S23	La_paz	LP2	disturbed	savanna	Lecanorales	Haematomma	0	0	0	0	0	0	1	0	0	0	0	0	0	AVS	both	crustose
28013	S6	Cochabamba	CB1	disturbed	montain_cloud_forest	Lecanorales	Hypotrachyna	0	0	0	0	0	0	0	0	0	0	1	0	0	VI	V	foliose
28078	S7	Cochabamba	CB2	natural	montain_cloud_forest	Caliciales	Leucodermia	0	0	0	0	0	1	0	0	0	0	1	1	0	VS	V	foliose
27980	S6	Cochabamba	CB1	disturbed	montain_cloud_forest	Lecanorales	Hypotrachyna	0	0	0	0	0	0	0	0	0	0	1	0	0	VI	V	foliose
28050	S7	Cochabamba	CB2	natural	montain_cloud_forest	Lecanorales	Megalaria	0	0	0	0	1	0	0	0	0	0	0	0	0	A	A	crustose
28056	S7	Cochabamba	CB2	natural	montain_cloud_forest	Lecanorales	Parmotrema	0	0	0	0	0	0	0	0	0	0	1	0	0	VS	V	foliose
28080	S7	Cochabamba	CB2	natural	montain_cloud_forest	Lecanorales	Hypotrachyna	0	0	0	0	0	0	1	0	0	1	0	0	0	VS	V	foliose
28034	S7	Cochabamba	CB2	natural	montain_cloud_forest	Lecanorales	Hypotrachyna	0	0	0	0	0	0	0	0	0	1	1	0	0	VI	V	foliose
28082	S7	Cochabamba	CB2	natural	montain_cloud_forest	Caliciales	Klauskalbia	0	0	0	0	0	1	0	0	0	0	1	1	0	A	A	foliose
28009	S6	Cochabamba	CB1	disturbed	montain_cloud_forest	Lecanorales	Hypotrachyna	0	0	0	0	0	0	0	0	0	0	1	0	0	VI	V	foliose
3426	S6	Cochabamba	CB1	disturbed	montain_cloud_forest	Lecanorales	Megalaria	0	0	0	0	0	0	0	0	0	0	1	1	0	A	A	crustose
3434	S6	Cochabamba	CB1	disturbed	montain_cloud_forest	Lecanorales	Parmotrema	NA	NA	NA	NA	NA	NA	NA	NA	NA	NA	NA	NA	NA	NA	NA	foliose
3429	S6	Cochabamba	CB1	disturbed	montain_cloud_forest	Lecanorales	Usnea	0	0	0	0	0	0	0	1	1	0	0	1	0	VIVS	V	fruticose
27969	S6	Cochabamba	CB1	disturbed	montain_cloud_forest	Lecanorales	Remototrachyna	0	0	0	0	0	0	0	0	0	0	1	0	1	VI	V	foliose
3420	S6	Cochabamba	CB1	disturbed	montain_cloud_forest	Lecanorales	Usnea	0	0	0	0	0	0	0	1	1	0	0	1	0	AVIVS	both	fruticose
3414	S6	Cochabamba	CB1	disturbed	montain_cloud_forest	Lecanorales	Usnea	0	0	0	0	0	0	0	1	1	0	0	0	0	A	A	fruticose
3393	S6	Cochabamba	CB1	disturbed	montain_cloud_forest	Lecanorales	Usnea	0	0	0	0	0	0	0	1	1	0	1	0	0	VIVS	V	fruticose
27965	S6	Cochabamba	CB1	disturbed	montain_cloud_forest	Lecanorales	Hypotrachyna	0	0	0	0	0	0	0	0	0	1	1	0	0	VI	V	foliose
3431	S6	Cochabamba	CB1	disturbed	montain_cloud_forest	Lecanorales	Megalaria	0	0	0	0	1	0	0	0	0	0	0	0	0	A	A	crustose
3422	S6	Cochabamba	CB1	disturbed	montain_cloud_forest	Lecanorales	Usnea	0	0	0	0	0	0	0	1	1	0	0	1	0	A	A	fruticose
3402	S6	Cochabamba	CB1	disturbed	montain_cloud_forest	Caliciales	Klauskalbia	0	0	0	0	0	1	0	0	0	0	1	1	0	A	A	foliose
3438	S6	Cochabamba	CB1	disturbed	montain_cloud_forest	Caliciales	Cratiria	0	0	0	0	0	0	1	0	0	0	0	0	0	A	A	crustose
18254	S7	Cochabamba	CB2	natural	montain_cloud_forest	Teloschistales	Megalospora	0	0	0	0	0	0	0	1	0	0	0	1	0	A	A	crustose
18253	S7	Cochabamba	CB2	natural	montain_cloud_forest	Caliciales	Leucodermia	0	0	0	0	0	0	0	0	0	0	1	1	0	VS	V	foliose
18263	S7	Cochabamba	CB2	natural	montain_cloud_forest	Caliciales	Polyblastidium	0	0	0	0	0	0	0	0	0	0	1	1	0	VI	V	foliose
18262	S7	Cochabamba	CB2	natural	montain_cloud_forest	Caliciales	Polyblastidium	0	0	0	0	0	0	0	0	0	0	1	1	0	VI	V	foliose
18261	S7	Cochabamba	CB2	natural	montain_cloud_forest	Caliciales	Leucodermia	0	0	0	0	0	0	0	0	0	0	1	1	0	VS	V	foliose
18252	S7	Cochabamba	CB2	natural	montain_cloud_forest	Caliciales	Polyblastidium	0	0	0	0	0	0	0	0	0	0	1	1	0	AVI	both	foliose
18270	S7	Cochabamba	CB2	natural	montain_cloud_forest	Lecanorales	Parmotrema	0	0	0	0	0	0	0	1	1	0	1	1	0	A	A	foliose
18272	S7	Cochabamba	CB2	natural	montain_cloud_forest	Caliciales	Leucodermia	0	0	0	0	0	0	0	0	0	0	1	1	0	VS	V	foliose
18266	S7	Cochabamba	CB2	natural	montain_cloud_forest	Teloschistales	Megalospora	0	0	0	0	0	0	0	1	0	0	0	1	0	A	A	crustose
18273	S7	Cochabamba	CB2	natural	montain_cloud_forest	Lecanorales	Phyllopsora	NA	NA	NA	NA	NA	NA	NA	NA	NA	NA	NA	NA	NA	A	A	foliose
18271	S7	Cochabamba	CB2	natural	montain_cloud_forest	Lecanorales	Usnea	0	0	0	0	0	0	0	1	1	0	0	0	0	VIVS	V	fruticose
18274	S7	Cochabamba	CB2	natural	montain_cloud_forest	Caliciales	Polyblastidium	0	0	0	0	0	0	0	0	0	0	1	1	0	VI	V	foliose
18269	S7	Cochabamba	CB2	natural	montain_cloud_forest	Lecanorales	Bacidiopsora	0	0	1	0	0	0	0	0	0	0	0	0	0	A	A	crustose
18286	S7	Cochabamba	CB2	natural	montain_cloud_forest	Lecanorales	Parmotrema	0	0	0	0	0	0	0	1	1	0	1	0	0	VS	V	foliose
18268	S7	Cochabamba	CB2	natural	montain_cloud_forest	Caliciales	Polyblastidium	0	0	0	0	0	0	0	0	0	0	1	1	0	VI	V	foliose
18267	S7	Cochabamba	CB2	natural	montain_cloud_forest	Caliciales	Polyblastidium	0	0	0	0	0	0	0	0	0	0	1	1	0	VI	V	foliose
18275	S7	Cochabamba	CB2	natural	montain_cloud_forest	Lecanorales	Usnea	0	0	0	0	0	0	0	1	1	0	0	0	0	VIVS	V	fruticose
18264	S7	Cochabamba	CB2	natural	montain_cloud_forest	Teloschistales	Megalospora	0	0	0	0	0	0	0	1	0	0	0	1	0	A	A	crustose
28073	S7	Cochabamba	CB2	natural	montain_cloud_forest	Lecanorales	Hypotrachyna	0	0	0	0	0	0	1	0	0	1	0	0	0	VS	V	foliose
3471	S7	Cochabamba	CB2	natural	montain_cloud_forest	Lecanorales	Megalaria	0	0	0	0	1	0	0	0	0	0	0	0	0	A	A	crustose
28066a	S7	Cochabamba	CB2	natural	montain_cloud_forest	Lecanorales	Usnea	0	0	0	0	0	0	0	1	1	0	0	0	0	VS	V	fruticose
28081	S7	Cochabamba	CB2	natural	montain_cloud_forest	Lecanorales	Hypotrachyna	0	0	0	0	0	0	0	0	0	0	1	0	0	VI	V	foliose
28057	S7	Cochabamba	CB2	natural	montain_cloud_forest	Lecanorales	Hypotrachyna	0	0	0	0	0	0	0	0	0	1	1	0	0	A	A	foliose
28042	S7	Cochabamba	CB2	natural	montain_cloud_forest	Lecanorales	Parmotrema	0	0	0	0	0	0	0	0	1	0	1	0	0	VS	V	foliose
28065	S7	Cochabamba	CB2	natural	montain_cloud_forest	Lecanorales	Bacidiopsora	0	0	1	0	0	0	0	0	0	0	0	0	0	A	A	crustose
28046	S7	Cochabamba	CB2	natural	montain_cloud_forest	Lecanorales	Usnea	0	0	0	0	0	0	0	1	1	0	0	0	0	VIVS	V	fruticose
18287	S7	Cochabamba	CB2	natural	montain_cloud_forest	Lecanorales	Usnea	0	0	0	0	0	0	0	1	1	0	0	0	0	VS	V	fruticose
18265	S7	Cochabamba	CB2	natural	montain_cloud_forest	Caliciales	Polyblastidium	0	0	0	0	0	0	0	0	0	0	1	1	0	VI	V	foliose
18260	S7	Cochabamba	CB2	natural	montain_cloud_forest	Caliciales	Polyblastidium	0	0	0	0	0	0	0	0	0	0	1	1	0	AVI	both	foliose
18259	S7	Cochabamba	CB2	natural	montain_cloud_forest	Caliciales	Polyblastidium	0	0	0	0	0	0	0	0	0	0	1	1	0	ST	V	foliose
18246	S6	Cochabamba	CB1	disturbed	montain_cloud_forest	Lecanorales	Usnea	0	0	0	0	0	0	0	1	1	0	0	0	0	VS	V	fruticose
18258	S7	Cochabamba	CB2	natural	montain_cloud_forest	Lecanorales	Parmotrema	0	0	0	0	0	0	0	0	1	0	1	0	0	VS	V	foliose
18257	S7	Cochabamba	CB2	natural	montain_cloud_forest	Lecanorales	Hypotrachyna	0	0	0	0	0	0	0	0	0	0	1	0	0	VI	V	foliose
18245	S6	Cochabamba	CB1	disturbed	montain_cloud_forest	Caliciales	Polyblastidium	0	0	0	0	0	0	0	0	1	0	1	1	0	VS	V	foliose
18255	S7	Cochabamba	CB2	natural	montain_cloud_forest	Lecanorales	Parmotrema	0	0	0	0	0	0	0	0	0	1	1	0	0	VS	V	foliose
18247	S6	Cochabamba	CB1	disturbed	montain_cloud_forest	Lecanorales	Usnea	0	0	0	0	0	0	0	1	0	0	0	1	0	A	A	fruticose
18248	S6	Cochabamba	CB1	disturbed	montain_cloud_forest	Lecanorales	Hypotrachyna	0	0	0	0	0	0	0	1	1	0	0	0	0	VI	V	foliose
18276	S7	Cochabamba	CB2	natural	montain_cloud_forest	Lecanorales	Parmotrema	0	0	0	0	0	0	0	0	1	0	1	0	0	A	A	foliose
28059	S7	Cochabamba	CB2	natural	montain_cloud_forest	Lecanorales	Bacidia	0	0	0	0	0	0	0	0	0	0	1	1	0	A	A	crustose
28088	S7	Cochabamba	CB2	natural	montain_cloud_forest	Lecanorales	Hypotrachyna	0	0	0	0	0	0	0	0	0	1	1	0	0	VS	V	foliose
28051	S7	Cochabamba	CB2	natural	montain_cloud_forest	Teloschistales	Megalospora	0	0	0	0	0	0	0	1	0	0	0	1	0	A	A	crustose
18231	S6	Cochabamba	CB1	disturbed	montain_cloud_forest	Pertusariales	Pertusaria	0	0	0	0	0	0	1	0	1	0	0	0	0	A	A	crustose
18235	S6	Cochabamba	CB1	disturbed	montain_cloud_forest	Caliciales	Leucodermia	0	0	0	0	0	0	0	0	0	0	1	1	0	VS	V	foliose
18234b	S6	Cochabamba	CB1	disturbed	montain_cloud_forest	Lecanorales	Remototrachyna	NA	NA	NA	NA	NA	NA	NA	NA	NA	NA	NA	NA	NA	NA	NA	foliose
18250	S6	Cochabamba	CB1	disturbed	montain_cloud_forest	Pertusariales	Pertusaria	0	0	0	0	0	0	1	0	1	0	0	0	0	A	A	crustose
18230	S6	Cochabamba	CB1	disturbed	montain_cloud_forest	Lecanorales	Usnea	0	0	0	0	0	0	0	1	1	0	0	0	0	A	A	fruticose
18224	S6	Cochabamba	CB1	disturbed	montain_cloud_forest	Caliciales	Klauskalbia	0	0	0	0	0	1	0	0	0	0	1	1	0	A	A	foliose
18221	S6	Cochabamba	CB1	disturbed	montain_cloud_forest	Lecanorales	Usnea	0	0	0	0	0	0	0	1	1	0	0	0	0	VIVS	V	fruticose
27973	S6	Cochabamba	CB1	disturbed	montain_cloud_forest	Lecanorales	Hypotrachyna	0	1	1	0	0	0	0	0	0	0	1	0	0	VS	V	foliose
27988	S6	Cochabamba	CB1	disturbed	montain_cloud_forest	Lecanorales	Usnea	0	0	0	0	0	0	0	1	1	0	0	0	0	ST	V	fruticose
27977	S6	Cochabamba	CB1	disturbed	montain_cloud_forest	Lecanorales	Hypotrachyna	0	0	0	0	0	0	0	0	0	1	1	0	0	VI	V	foliose
28001	S6	Cochabamba	CB1	disturbed	montain_cloud_forest	Pertusariales	Pertusaria	0	0	1	0	0	0	0	0	0	0	0	0	0	A	A	crustose
27963	S6	Cochabamba	CB1	disturbed	montain_cloud_forest	Lecanorales	Hypotrachyna	0	0	1	0	0	0	0	0	0	0	1	0	0	AVS	both	foliose
28021	S6	Cochabamba	CB1	disturbed	montain_cloud_forest	Lecanorales	Usnea	0	0	0	0	0	0	0	1	1	0	0	0	0	VIVS	V	fruticose
28010	S6	Cochabamba	CB1	disturbed	montain_cloud_forest	Lecanorales	Hypotrachyna	0	1	1	0	0	0	0	0	0	0	1	0	0	VS	V	foliose
28004	S6	Cochabamba	CB1	disturbed	montain_cloud_forest	Lecanorales	Parmotrema	1	0	0	0	0	0	0	0	0	1	1	0	0	VS	V	foliose
27984	S6	Cochabamba	CB1	disturbed	montain_cloud_forest	Lecanorales	Hypotrachyna	0	0	0	0	0	1	0	0	0	0	1	0	0	VI	V	foliose
28005	S6	Cochabamba	CB1	disturbed	montain_cloud_forest	Caliciales	Klauskalbia	0	0	0	0	0	1	0	0	0	0	1	1	0	A	A	foliose
28014	S6	Cochabamba	CB1	disturbed	montain_cloud_forest	Caliciales	Polyblastidium	0	0	0	0	0	0	0	0	1	0	1	1	0	VS	V	foliose
18251	S6	Cochabamba	CB1	disturbed	montain_cloud_forest	Lecanorales	Usnea	0	0	0	0	0	0	0	1	1	0	0	0	0	A	A	fruticose
18249	S6	Cochabamba	CB1	disturbed	montain_cloud_forest	Lecanorales	Hypotrachyna	0	0	0	0	0	0	0	0	0	1	1	0	0	A	A	foliose
18228	S6	Cochabamba	CB1	disturbed	montain_cloud_forest	Lecanorales	Parmotrema	0	0	0	0	0	0	0	1	1	0	1	0	0	VS	V	foliose
28092	S7	Cochabamba	CB2	natural	montain_cloud_forest	Lecanorales	Bacidiopsora	0	0	1	0	0	0	0	0	0	0	0	0	0	A	A	crustose
18238	S6	Cochabamba	CB1	disturbed	montain_cloud_forest	Caliciales	Polyblastidium	0	0	0	0	0	0	0	0	1	0	1	1	0	VS	V	foliose
18222	S6	Cochabamba	CB1	disturbed	montain_cloud_forest	Lecanorales	Megalaria	0	0	0	0	0	0	0	0	0	0	1	1	0	A	A	crustose
18234a	S6	Cochabamba	CB1	disturbed	montain_cloud_forest	Caliciales	Klauskalbia	0	0	0	0	0	1	0	0	0	0	1	1	0	A	A	foliose
18223a	S6	Cochabamba	CB1	disturbed	montain_cloud_forest	Lecanorales	Hypotrachyna	0	0	0	0	0	0	1	0	0	1	0	0	0	VS	V	foliose
18241	S6	Cochabamba	CB1	disturbed	montain_cloud_forest	Caliciales	Cratiria	0	0	0	0	0	0	1	0	1	0	0	0	0	A	A	crustose
18236a	S6	Cochabamba	CB1	disturbed	montain_cloud_forest	Caliciales	Cratiria	0	0	0	0	0	0	1	0	1	0	0	0	0	A	A	crustose
18229a	S6	Cochabamba	CB1	disturbed	montain_cloud_forest	Lecanorales	Megalaria	0	0	0	0	0	0	0	0	0	0	1	1	0	A	A	crustose
27966	S6	Cochabamba	CB1	disturbed	montain_cloud_forest	Lecanorales	Usnea	0	0	0	0	0	0	0	1	1	0	0	0	0	VIVS	V	fruticose
27987	S6	Cochabamba	CB1	disturbed	montain_cloud_forest	Caliciales	Leucodermia	0	0	0	0	0	1	0	0	0	0	1	1	0	VS	V	foliose
27995	S6	Cochabamba	CB1	disturbed	montain_cloud_forest	Caliciales	Polyblastidium	0	0	0	0	0	0	0	0	0	0	1	1	0	VI	V	foliose
27997	S6	Cochabamba	CB1	disturbed	montain_cloud_forest	Lecanorales	Usnea	0	0	0	0	0	1	0	1	0	0	1	0	0	ST	V	fruticose
28018	S6	Cochabamba	CB1	disturbed	montain_cloud_forest	Lecanorales	Parmotrema	1	0	0	0	0	0	0	0	0	1	1	0	0	VS	V	foliose
27983	S6	Cochabamba	CB1	disturbed	montain_cloud_forest	Caliciales	Leucodermia	0	0	0	0	0	0	0	0	0	0	1	1	0	VS	V	foliose
27978	S6	Cochabamba	CB1	disturbed	montain_cloud_forest	Caliciales	Cratiria	0	0	0	0	0	0	1	0	0	0	0	0	0	A	A	crustose
27972	S6	Cochabamba	CB1	disturbed	montain_cloud_forest	Lecanorales	Usnea	0	0	0	0	0	0	0	1	1	0	0	0	0	VIVS	V	fruticose
28017	S6	Cochabamba	CB1	disturbed	montain_cloud_forest	Lecanorales	Usnea	0	0	0	0	0	1	0	1	1	0	0	0	0	VIVS	V	fruticose
28019	S6	Cochabamba	CB1	disturbed	montain_cloud_forest	Lecanorales	Parmotrema	NA	NA	NA	NA	NA	NA	NA	NA	NA	NA	NA	NA	NA	NA	NA	foliose
18240	S6	Cochabamba	CB1	disturbed	montain_cloud_forest	Pertusariales	Lepra	0	0	0	0	0	0	1	0	0	0	0	0	0	A	A	crustose
18243b	S6	Cochabamba	CB1	disturbed	montain_cloud_forest	Caliciales	Klauskalbia	0	0	0	0	0	1	0	0	0	0	1	1	0	A	A	foliose
18233	S6	Cochabamba	CB1	disturbed	montain_cloud_forest	Lecanorales	Parmotrema	0	0	0	0	0	0	0	0	1	0	1	0	0	A	A	foliose
18232	S6	Cochabamba	CB1	disturbed	montain_cloud_forest	Pertusariales	Pertusaria	0	0	0	0	0	0	1	0	1	0	0	0	0	A	A	crustose
18242	S6	Cochabamba	CB1	disturbed	montain_cloud_forest	Lecanorales	Parmotrema	0	0	0	0	0	0	0	0	0	1	1	0	0	VS	V	foliose
18239	S6	Cochabamba	CB1	disturbed	montain_cloud_forest	Lecanorales	Usnea	0	0	0	0	0	0	0	1	0	0	1	0	0	VS	V	fruticose
18237	S6	Cochabamba	CB1	disturbed	montain_cloud_forest	Lecanorales	Usnea	0	0	0	0	0	0	0	1	1	0	0	0	0	VIVS	V	fruticose
27994	S6	Cochabamba	CB1	disturbed	montain_cloud_forest	Lecanorales	Hypotrachyna	0	0	0	0	0	1	0	0	0	0	1	0	0	VI	V	foliose
28002	S6	Cochabamba	CB1	disturbed	montain_cloud_forest	Lecanorales	Megalaria	0	0	0	0	0	0	0	0	0	0	1	1	0	A	A	crustose
28060	S7	Cochabamba	CB2	natural	montain_cloud_forest	Caliciales	Polyblastidium	0	0	0	0	0	0	0	0	0	0	1	1	0	VI	V	foliose
28063	S7	Cochabamba	CB2	natural	montain_cloud_forest	Caliciales	Polyblastidium	0	0	0	0	0	0	0	0	0	0	1	1	0	AVI	both	foliose
28083	S7	Cochabamba	CB2	natural	montain_cloud_forest	Lecanorales	Parmotrema	0	0	0	0	0	0	0	0	0	1	1	0	0	VI	V	foliose
28045	S7	Cochabamba	CB2	natural	montain_cloud_forest	Caliciales	Leucodermia	0	0	0	0	0	0	0	0	0	0	1	1	0	VS	V	foliose
28036A	S7	Cochabamba	CB2	natural	montain_cloud_forest	Caliciales	Polyblastidium	0	0	0	0	0	0	0	0	0	0	1	1	0	VI	V	foliose
28035	S7	Cochabamba	CB2	natural	montain_cloud_forest	Caliciales	Polyblastidium	0	0	0	0	0	0	0	0	0	0	1	1	0	AVI	both	foliose
28003	S6	Cochabamba	CB1	disturbed	montain_cloud_forest	Lecanorales	Bacidiopsora	0	0	1	0	0	0	0	0	0	0	0	0	0	A	A	crustose
28047	S7	Cochabamba	CB2	natural	montain_cloud_forest	Lecanorales	Megalaria	0	0	0	0	1	0	0	0	0	0	0	0	0	A	A	crustose
18201	S6	Cochabamba	CB1	disturbed	montain_cloud_forest	Lecanorales	Usnea	0	0	0	0	0	0	0	1	0	0	0	1	0	A	A	fruticose
18207	S6	Cochabamba	CB1	disturbed	montain_cloud_forest	Caliciales	Polyblastidium	0	0	0	0	0	0	0	0	1	0	1	1	0	VS	V	foliose
18215	S6	Cochabamba	CB1	disturbed	montain_cloud_forest	Pertusariales	Pertusaria	0	0	0	0	0	0	1	0	1	0	0	0	0	A	A	crustose
18227	S6	Cochabamba	CB1	disturbed	montain_cloud_forest	Lecanorales	Bulbothrix	0	1	0	0	0	0	0	0	0	0	0	0	0	VI	V	foliose
18208	S6	Cochabamba	CB1	disturbed	montain_cloud_forest	Lecanorales	Usnea	0	0	0	0	0	0	0	1	1	0	0	0	0	VS	V	fruticose
18211	S6	Cochabamba	CB1	disturbed	montain_cloud_forest	Pertusariales	Lepra	0	0	0	0	0	0	1	0	0	0	0	0	0	A	A	crustose
18220B	S6	Cochabamba	CB1	disturbed	montain_cloud_forest	Lecanorales	Usnea	NA	NA	NA	NA	NA	NA	NA	NA	NA	NA	NA	NA	NA	NA	NA	fruticose
18205A	S6	Cochabamba	CB1	disturbed	montain_cloud_forest	Lecanorales	Hypotrachyna	0	0	0	0	0	0	0	1	1	0	0	0	0	VI	V	foliose
18216	S6	Cochabamba	CB1	disturbed	montain_cloud_forest	Lecanorales	Parmotrema	0	0	0	0	0	0	0	0	1	0	1	0	0	A	A	foliose
18225	S6	Cochabamba	CB1	disturbed	montain_cloud_forest	Lecanorales	Hypotrachyna	0	0	0	0	0	0	1	0	0	1	0	0	0	VS	V	foliose
28094	S7	Cochabamba	CB2	natural	montain_cloud_forest	Caliciales	Polyblastidium	0	0	0	0	0	0	0	0	0	0	1	1	0	VI	V	foliose
28033	S7	Cochabamba	CB2	natural	montain_cloud_forest	Lecanorales	Bacidia	0	0	0	0	0	0	0	0	0	0	1	1	0	A	A	crustose
28079	S7	Cochabamba	CB2	natural	montain_cloud_forest	Teloschistales	Megalospora	0	0	0	0	0	0	0	1	0	0	0	1	0	A	A	crustose
28069	S7	Cochabamba	CB2	natural	montain_cloud_forest	Lecanorales	Hypotrachyna	0	0	0	0	0	0	0	1	1	0	0	0	0	VI	V	foliose
28067	S7	Cochabamba	CB2	natural	montain_cloud_forest	Caliciales	Leucodermia	NA	NA	NA	NA	NA	NA	NA	NA	NA	NA	NA	NA	NA	NA	NA	foliose
28040	S7	Cochabamba	CB2	natural	montain_cloud_forest	Caliciales	Physcia	NA	NA	NA	NA	NA	NA	NA	NA	NA	NA	NA	NA	NA	ST	V	foliose
18299B	S7	Cochabamba	CB2	natural	montain_cloud_forest	Caliciales	Leucodermia	0	0	0	0	0	0	0	0	0	0	1	1	0	A	A	foliose
28085	S7	Cochabamba	CB2	natural	montain_cloud_forest	Caliciales	Polyblastidium	0	0	0	0	0	0	0	0	0	0	1	1	0	VI	V	foliose
18200	S6	Cochabamba	CB1	disturbed	montain_cloud_forest	Pertusariales	Pertusaria	0	0	0	0	0	0	1	0	1	0	0	0	0	A	A	crustose
18214	S6	Cochabamba	CB1	disturbed	montain_cloud_forest	Caliciales	Leucodermia	0	0	0	0	0	0	0	0	0	0	1	1	0	VS	V	foliose
18199	S6	Cochabamba	CB1	disturbed	montain_cloud_forest	Lecanorales	Megalaria	0	0	0	0	0	0	0	0	0	0	1	1	0	A	A	crustose
18219	S6	Cochabamba	CB1	disturbed	montain_cloud_forest	Caliciales	Klauskalbia	0	0	0	0	0	1	0	0	0	0	1	1	0	A	A	foliose
18212A	S6	Cochabamba	CB1	disturbed	montain_cloud_forest	Lecanorales	Hypotrachyna	0	0	0	0	0	0	0	1	1	0	0	0	0	VI	V	foliose
18197	S6	Cochabamba	CB1	disturbed	montain_cloud_forest	Lecanorales	Hypotrachyna	0	0	0	0	0	0	1	0	0	1	0	0	0	A	A	foliose
18202A	S6	Cochabamba	CB1	disturbed	montain_cloud_forest	Lecanorales	Hypotrachyna	0	0	0	0	0	0	0	1	1	0	0	0	0	VI	V	foliose
28077	S7	Cochabamba	CB2	natural	montain_cloud_forest	Lecanorales	Parmotrema	0	0	0	0	0	0	0	0	0	0	1	0	0	VS	V	foliose
18209	S6	Cochabamba	CB1	disturbed	montain_cloud_forest	Lecanorales	Hypotrachyna	0	0	0	0	0	0	0	0	0	0	1	0	0	VI	V	foliose
18195	S6	Cochabamba	CB1	disturbed	montain_cloud_forest	Caliciales	Cratiria	0	0	0	0	0	0	1	0	0	0	0	0	0	A	A	crustose
28061	S7	Cochabamba	CB2	natural	montain_cloud_forest	Lecanorales	Parmotrema	0	0	0	0	0	0	0	0	1	0	1	0	1	VS	V	foliose
28090	S7	Cochabamba	CB2	natural	montain_cloud_forest	Teloschistales	Megalospora	0	0	0	0	0	0	0	1	0	0	0	1	0	A	A	crustose
28062	S7	Cochabamba	CB2	natural	montain_cloud_forest	Teloschistales	Megalospora	0	0	0	0	0	0	0	1	0	0	0	1	0	A	A	crustose
3421	S6	Cochabamba	CB1	disturbed	montain_cloud_forest	Lecanorales	Ramalina	0	0	0	0	0	0	0	1	0	0	0	0	0	A	A	fruticose
3391	S6	Cochabamba	CB1	disturbed	montain_cloud_forest	Lecanorales	Usnea	0	0	0	0	0	0	0	1	1	0	0	0	0	A	A	fruticose
3415	S6	Cochabamba	CB1	disturbed	montain_cloud_forest	Lecanorales	Remototrachyna	0	0	0	0	0	0	0	0	0	0	1	0	1	VI	V	foliose
3424	S6	Cochabamba	CB1	disturbed	montain_cloud_forest	Lecanorales	Hypotrachyna	0	0	0	0	0	0	0	1	1	0	0	0	0	VI	V	foliose
3493	S7	Cochabamba	CB2	natural	montain_cloud_forest	Lecanorales	Hypotrachyna	0	0	0	0	0	0	0	0	0	0	1	0	0	VI	V	foliose
18226	S6	Cochabamba	CB1	disturbed	montain_cloud_forest	Lecanorales	Usnea	0	0	0	0	0	0	0	1	1	0	0	0	0	A	A	fruticose
18220A	S6	Cochabamba	CB1	disturbed	montain_cloud_forest	Lecanorales	Hypotrachyna	0	1	1	0	0	0	0	0	0	0	1	0	0	VS	V	foliose
18203	S6	Cochabamba	CB1	disturbed	montain_cloud_forest	Lecanorales	Usnea	0	0	0	0	0	0	0	1	1	0	0	0	0	VIVS	V	fruticose
18206	S6	Cochabamba	CB1	disturbed	montain_cloud_forest	Lecanorales	Hypotrachyna	0	1	1	0	0	0	0	0	0	0	1	0	0	VS	V	foliose
18203A	S6	Cochabamba	CB1	disturbed	montain_cloud_forest	Lecanorales	Remototrachyna	NA	NA	NA	NA	NA	NA	NA	NA	NA	NA	NA	NA	NA	NA	NA	foliose
28012	S6	Cochabamba	CB1	disturbed	montain_cloud_forest	Caliciales	Leucodermia	0	0	0	0	0	1	0	0	0	0	1	1	0	VS	V	foliose
28038	S7	Cochabamba	CB2	natural	montain_cloud_forest	Lecanorales	Usnea	0	0	0	0	0	0	0	1	1	0	0	0	0	VIVS	V	fruticose
28037	S7	Cochabamba	CB2	natural	montain_cloud_forest	Lecanorales	Usnea	0	0	0	0	0	0	0	1	1	0	0	0	0	VIVS	V	fruticose
18210	S6	Cochabamba	CB1	disturbed	montain_cloud_forest	Lecanorales	Parmotrema	0	0	0	0	0	0	0	0	1	0	1	0	0	A	A	foliose
3430	S6	Cochabamba	CB1	disturbed	montain_cloud_forest	Lecanorales	Hypotrachyna	0	0	0	0	0	1	0	0	0	0	1	0	0	VS	V	foliose
3440	S6	Cochabamba	CB1	disturbed	montain_cloud_forest	Caliciales	Leucodermia	0	0	0	0	0	1	0	0	0	0	1	1	0	VS	V	foliose
3473	S7	Cochabamba	CB2	natural	montain_cloud_forest	Lecanorales	Bacidia	0	0	0	0	0	0	0	0	0	0	1	1	0	A	A	crustose
3405	S6	Cochabamba	CB1	disturbed	montain_cloud_forest	Caliciales	Leucodermia	0	0	0	0	0	0	0	0	0	0	1	1	0	A	A	foliose
3406	S6	Cochabamba	CB1	disturbed	montain_cloud_forest	Caliciales	Leucodermia	0	0	0	0	0	0	0	0	0	0	1	1	0	A	A	foliose
3492	S7	Cochabamba	CB2	natural	montain_cloud_forest	Lecanorales	Parmotrema	0	0	0	0	0	0	0	0	1	0	1	0	0	VS	V	foliose
3480	S6	Cochabamba	CB1	disturbed	montain_cloud_forest	Caliciales	Polyblastidium	0	0	0	0	0	1	0	0	0	0	1	1	0	VI	V	foliose
3404	S6	Cochabamba	CB1	disturbed	montain_cloud_forest	Lecanorales	Usnea	0	0	0	0	0	0	0	1	1	0	0	0	0	A	A	fruticose
28053	S6	Cochabamba	CB1	disturbed	montain_cloud_forest	Lecanorales	Hypotrachyna	0	0	0	0	0	0	1	0	0	1	0	0	0	VS	V	foliose
28091	S6	Cochabamba	CB1	disturbed	montain_cloud_forest	Lecanorales	Parmotrema	0	0	0	0	0	0	0	0	0	0	1	0	0	VS	V	foliose
18192	S7	Cochabamba	CB2	natural	montain_cloud_forest	Lecanorales	Usnea	0	0	0	0	0	0	0	1	1	0	0	1	0	VIVS	V	fruticose
28074	S7	Cochabamba	CB2	natural	montain_cloud_forest	Lecanorales	Megalaria	0	0	0	0	0	0	0	0	0	0	1	1	0	A	A	crustose
28043	S7	Cochabamba	CB2	natural	montain_cloud_forest	Caliciales	Polyblastidium	0	0	0	0	0	0	0	0	0	0	1	1	0	VI	V	foliose
28064	S7	Cochabamba	CB2	natural	montain_cloud_forest	Lecanorales	Parmotrema	NA	NA	NA	NA	NA	NA	NA	NA	NA	NA	NA	NA	NA	NA	NA	foliose
28048	S6	Cochabamba	CB1	disturbed	montain_cloud_forest	Lecanorales	Parmotrema	NA	NA	NA	NA	NA	NA	NA	NA	NA	NA	NA	NA	NA	NA	NA	foliose
28052	S6	Cochabamba	CB1	disturbed	montain_cloud_forest	Caliciales	Leucodermia	0	0	0	0	0	0	0	0	0	0	1	1	0	VS	V	foliose
28006	S6	Cochabamba	CB1	disturbed	montain_cloud_forest	Caliciales	Polyblastidium	0	0	0	0	0	0	0	0	0	0	1	1	0	ST	V	foliose
27993	S7	Cochabamba	CB2	natural	montain_cloud_forest	Lecanorales	Bacidiopsora	0	0	1	0	0	0	0	0	0	0	0	0	0	A	A	crustose
18193	S6	Cochabamba	CB1	disturbed	montain_cloud_forest	Lecanorales	Parmotrema	0	0	0	0	0	0	0	0	0	1	1	0	0	VIVS	V	foliose
28054	S7	Cochabamba	CB2	natural	montain_cloud_forest	Caliciales	Polyblastidium	0	0	0	0	0	0	0	0	0	0	1	1	0	AVI	both	foliose
28020	S6	Cochabamba	CB1	disturbed	montain_cloud_forest	Lecanorales	Hypotrachyna	0	0	0	0	0	0	0	0	0	0	1	0	0	VI	V	foliose
27981	S6	Cochabamba	CB1	disturbed	montain_cloud_forest	Lecanorales	Hypotrachyna	0	0	0	0	0	0	1	0	0	1	0	0	0	VS	V	foliose
28016	S6	Cochabamba	CB1	disturbed	montain_cloud_forest	Lecanorales	Hypotrachyna	0	0	0	0	0	0	1	0	0	1	0	0	0	VS	V	foliose
27964	S6	Cochabamba	CB1	disturbed	montain_cloud_forest	Caliciales	Leucodermia	0	0	0	0	0	0	0	0	0	0	1	1	0	VS	V	foliose
18303	S7	Cochabamba	CB2	natural	montain_cloud_forest	Lecanorales	Usnea	0	0	0	0	0	0	0	1	1	0	0	0	0	AVIVS	both	fruticose
27976	S6	Cochabamba	CB1	disturbed	montain_cloud_forest	Lecanorales	Usnea	0	0	0	0	0	0	0	1	0	0	1	0	0	VS	V	fruticose
18305	S7	Cochabamba	CB2	natural	montain_cloud_forest	Caliciales	Leucodermia	0	0	0	0	0	1	0	0	0	0	1	1	0	VS	V	foliose
3461	S7	Cochabamba	CB2	natural	montain_cloud_forest	Lecanorales	Usnea	0	0	0	0	0	0	0	1	1	0	0	0	0	VIVS	V	fruticose
3447	S7	Cochabamba	CB2	natural	montain_cloud_forest	Lecanorales	Usnea	NA	NA	NA	NA	NA	NA	NA	NA	NA	NA	NA	NA	NA	ST	V	fruticose
3443	S7	Cochabamba	CB2	natural	montain_cloud_forest	Caliciales	Leucodermia	0	0	0	0	0	1	0	0	0	0	1	1	0	VS	V	foliose
3468	S7	Cochabamba	CB2	natural	montain_cloud_forest	Lecanorales	Parmotrema	0	0	0	0	0	0	0	0	1	0	1	0	0	VS	V	foliose
3432	S7	Cochabamba	CB2	natural	montain_cloud_forest	Lecanorales	Ramalina	0	0	0	0	0	0	0	1	0	0	0	0	0	A	A	fruticose
3450	S7	Cochabamba	CB2	natural	montain_cloud_forest	Lecanorales	Parmotrema	0	0	0	0	0	0	0	0	1	0	1	0	0	VS	V	foliose
28000	S6	Cochabamba	CB1	disturbed	montain_cloud_forest	Lecanorales	Usnea	0	0	0	0	0	0	0	1	1	0	0	0	0	VIVS	V	fruticose
27986	S6	Cochabamba	CB1	disturbed	montain_cloud_forest	Lecanorales	Parmotrema	0	0	0	0	0	0	0	0	0	0	1	0	0	VS	V	foliose
28007	S6	Cochabamba	CB1	disturbed	montain_cloud_forest	Lecanorales	Parmotrema	0	0	0	0	0	0	0	0	1	0	1	0	1	A	A	foliose
18307	S7	Cochabamba	CB2	natural	montain_cloud_forest	Lecanorales	Parmotrema	0	0	0	0	0	0	0	1	1	0	1	0	0	VS	V	foliose
18308A	S7	Cochabamba	CB2	natural	montain_cloud_forest	Lecanorales	Parmotrema	0	0	0	0	0	0	0	0	0	0	1	0	1	VS	V	foliose
18306	S7	Cochabamba	CB2	natural	montain_cloud_forest	Caliciales	Leucodermia	0	0	0	0	0	1	0	0	0	0	1	1	0	VS	V	foliose
27989	S6	Cochabamba	CB1	disturbed	montain_cloud_forest	Lecanorales	Parmotrema	1	0	0	0	0	0	0	0	0	1	1	0	0	A	A	foliose
27996	S6	Cochabamba	CB1	disturbed	montain_cloud_forest	Lecanorales	Hypotrachyna	0	0	0	0	0	0	0	0	0	0	1	0	0	VI	V	foliose
27974	S6	Cochabamba	CB1	disturbed	montain_cloud_forest	Lecanorales	Parmotrema	0	0	0	0	0	0	0	0	1	0	1	0	0	AVS	both	foliose
3458	S7	Cochabamba	CB2	natural	montain_cloud_forest	Teloschistales	Megalospora	0	0	0	0	0	0	0	1	0	0	0	1	0	A	A	crustose
3463	S7	Cochabamba	CB2	natural	montain_cloud_forest	Teloschistales	Megalospora	0	0	0	0	0	0	0	1	0	0	0	1	0	A	A	crustose
3481	S7	Cochabamba	CB2	natural	montain_cloud_forest	Lecanorales	Usnea	0	0	0	0	0	0	0	1	1	0	0	0	0	A	A	fruticose
3453	S7	Cochabamba	CB2	natural	montain_cloud_forest	Caliciales	Polyblastidium	0	0	0	0	0	0	0	0	0	0	1	1	0	VI	V	foliose
3449	S7	Cochabamba	CB2	natural	montain_cloud_forest	Teloschistales	Megalospora	0	0	0	0	0	0	0	1	0	0	0	1	0	A	A	crustose
3491	S7	Cochabamba	CB2	natural	montain_cloud_forest	Lecanorales	Parmotrema	0	0	0	0	0	0	0	0	1	0	1	0	0	VS	V	foliose
3486	S7	Cochabamba	CB2	natural	montain_cloud_forest	Lecanorales	Parmotrema	1	0	0	0	0	0	0	0	0	1	1	0	0	VS	V	foliose
3455	S7	Cochabamba	CB2	natural	montain_cloud_forest	Teloschistales	Megalospora	0	0	0	0	0	0	0	1	0	0	0	1	0	A	A	crustose
3478	S7	Cochabamba	CB2	natural	montain_cloud_forest	Lecanorales	Usnea	0	0	0	0	0	0	0	1	0	0	0	0	1	A	A	fruticose
27967	S6	Cochabamba	CB1	disturbed	montain_cloud_forest	Caliciales	Leucodermia	0	0	0	0	0	0	0	0	0	0	1	1	0	VS	V	foliose
27968	S6	Cochabamba	CB1	disturbed	montain_cloud_forest	Lecanorales	Usnea	0	0	0	0	0	0	0	1	0	0	0	0	0	VIVS	V	fruticose
18310	S7	Cochabamba	CB2	natural	montain_cloud_forest	Lecanorales	Usnea	0	0	0	0	0	0	0	1	1	0	0	0	0	VIVS	V	fruticose
18309A	S7	Cochabamba	CB2	natural	montain_cloud_forest	Pertusariales	Varicellaria	0	1	0	0	0	0	0	0	0	0	0	0	0	AVS	both	crustose
18295A	S7	Cochabamba	CB2	natural	montain_cloud_forest	Caliciales	Polyblastidium	0	0	0	0	0	0	0	0	1	0	1	1	0	VS	V	foliose
18280	S7	Cochabamba	CB2	natural	montain_cloud_forest	Caliciales	Polyblastidium	0	0	0	0	0	0	0	0	0	0	1	1	0	VI	V	foliose
18292	S7	Cochabamba	CB2	natural	montain_cloud_forest	Caliciales	Polyblastidium	0	0	0	0	0	0	0	0	1	0	1	1	0	VI	V	foliose
18281	S7	Cochabamba	CB2	natural	montain_cloud_forest	Lecanorales	Hypotrachyna	0	0	0	0	0	0	0	0	0	0	1	0	0	VI	V	foliose
18282A	S7	Cochabamba	CB2	natural	montain_cloud_forest	Caliciales	Polyblastidium	0	0	0	0	0	0	0	0	1	0	1	1	0	AVS	both	foliose
18283	S7	Cochabamba	CB2	natural	montain_cloud_forest	Caliciales	Leucodermia	0	0	0	0	0	0	0	0	0	0	1	1	0	VS	V	foliose
3462	S7	Cochabamba	CB2	natural	montain_cloud_forest	Lecanorales	Megalaria	0	0	0	0	1	0	0	0	0	0	0	0	0	A	A	crustose
3495	S7	Cochabamba	CB2	natural	montain_cloud_forest	Caliciales	Polyblastidium	0	0	0	0	0	0	0	0	0	0	1	1	0	A	A	foliose
3477	S7	Cochabamba	CB2	natural	montain_cloud_forest	Lecanorales	Megalaria	0	0	0	0	1	0	0	0	0	0	0	0	0	A	A	crustose
3488	S7	Cochabamba	CB2	natural	montain_cloud_forest	Lecanorales	Usnea	0	0	0	0	0	0	0	1	1	0	0	0	0	VI	V	fruticose
3472	S7	Cochabamba	CB2	natural	montain_cloud_forest	Caliciales	Polyblastidium	0	0	0	0	0	0	0	0	0	0	1	1	0	AVI	both	foliose
3444	S7	Cochabamba	CB2	natural	montain_cloud_forest	Lecanorales	Usnea	0	0	0	0	0	0	0	1	1	0	0	0	0	ST	V	fruticose
3452	S7	Cochabamba	CB2	natural	montain_cloud_forest	Caliciales	Leucodermia	0	0	0	0	0	1	0	0	0	0	1	1	0	VS	V	foliose
18294	S7	Cochabamba	CB2	natural	montain_cloud_forest	Lecanorales	Hypotrachyna	0	0	0	0	0	0	0	0	1	0	1	0	0	VI	V	foliose
18298	S7	Cochabamba	CB2	natural	montain_cloud_forest	Caliciales	Polyblastidium	0	0	0	0	0	0	0	0	0	0	1	1	0	VI	V	foliose
18300	S7	Cochabamba	CB2	natural	montain_cloud_forest	Lecanorales	Usnea	0	0	0	0	0	0	0	1	1	0	0	0	0	ST	V	fruticose
18301	S7	Cochabamba	CB2	natural	montain_cloud_forest	Lecanorales	Usnea	0	0	0	0	0	0	0	1	1	0	0	0	0	ST	V	fruticose
18302	S7	Cochabamba	CB2	natural	montain_cloud_forest	Lecanorales	Usnea	0	0	0	0	0	0	0	1	1	0	0	0	0	VIVS	V	fruticose
18289	S7	Cochabamba	CB2	natural	montain_cloud_forest	Lecanorales	Hypotrachyna	0	0	0	0	0	0	0	0	0	0	1	0	0	VI	V	foliose
18284	S7	Cochabamba	CB2	natural	montain_cloud_forest	Lecanorales	Parmotrema	0	0	0	0	0	0	0	0	1	0	1	0	0	VS	V	foliose
18277	S7	Cochabamba	CB2	natural	montain_cloud_forest	Lecanorales	Parmotrema	0	0	0	0	0	0	0	0	0	0	1	0	1	VS	V	foliose
18291	S7	Cochabamba	CB2	natural	montain_cloud_forest	Lecanorales	Parmotrema	0	0	0	0	0	0	0	1	1	0	1	0	0	A	A	foliose
18285	S7	Cochabamba	CB2	natural	montain_cloud_forest	Lecanorales	Usnea	0	0	0	0	0	0	0	1	1	0	0	0	0	VIVS	V	fruticose
18290A	S7	Cochabamba	CB2	natural	montain_cloud_forest	Lecanorales	Parmotrema	0	0	0	0	0	0	0	1	1	0	1	0	0	A	A	foliose
18293	S7	Cochabamba	CB2	natural	montain_cloud_forest	Lecanorales	Hypotrachyna	0	0	0	0	0	0	0	0	1	0	1	0	0	VI	V	foliose
3398	S6	Cochabamba	CB1	disturbed	montain_cloud_forest	Lecanorales	Usnea	0	0	0	0	0	0	0	1	1	0	0	0	0	A	A	fruticose
3396	S6	Cochabamba	CB1	disturbed	montain_cloud_forest	Lecanorales	Parmotrema	0	0	0	0	0	0	0	0	0	1	1	0	0	VS	V	foliose
18295B	S7	Cochabamba	CB2	natural	montain_cloud_forest	Caliciales	Polyblastidium	0	0	0	0	0	0	0	0	1	0	1	1	0	VS	V	foliose
27971A	S6	Cochabamba	CB1	disturbed	montain_cloud_forest	Lecanorales	Hypotrachyna	0	0	0	0	0	0	0	0	0	0	1	0	0	VI	V	foliose

### Sheet: Table S3
Table S3: PERMANOVA revealed the significant effect of the main mycobiont taxonomy (genera) on the Bray-Curtis beta diversity of the photobiome, and mycobiome.
PERMANOVA	Photobiome					Mycobiome
	df	sum of square	R2	F	Pr (>F)	df	sum of square	R2	F	Pr (>F)
Sampling site	4	5.747	0.04226	3.3538	0.001 ***	4	5.241	0.03682	2.8097	0.001 ***
Residual	304	130.234	0.95774			294	137.106	0.96318
Total	308	135.981	1.00000			298	142.347	1.00000
Habitat	1	1.283	0.00943	2.9238	0.003 **	1	1.685	0.01184	3.5587	0.001 ***
Residual	307	134.698	0.99057			297	140.662	0.98816
Total	308	135.981	1.00000			298	142.347	1.00000
Propagation mode	7	11.57	0.0887	4.0186	0.001 ***	7	5.471	0.04007	1.6639	0.001 ***
Residual	289	118.86	0.9113			279	131.050	0.95993
Total	296	130.43	1.0000			286	136.521	1.00000
Morphological type of main mycobiont	2	10.568	0.07772	12.893	0.001 ***	2	4.971	0.03492	5.3559	0.001 ***
Residual	306	125.413	0.92228			296	137.376	0.96508
Total	308	135.981	1.00000			298	142.347	1.00000
Order of main mycobiont	3	14.947	0.10992	12.555	0.001 ***	3	6.664	0.04682	4.8298	0.001 ***
Residual	305	121.034	0.89008			295	135.683	0.95318
Total	308	135.981	1.00000			298	142.347	1.00000
Genus of main mycobiont	23	35.051	0.25777	4.3033	0.001 ***	23	21.353	0.15001	2.1101	0.001 ***
Residual	285	100.929	0.74223			275	120.994	0.84999
Total	308	135.981	1.00000			298	142.347	1.00000

### Sheet: Table S4
Table S4: Variance partitioning indicated that mycobionts and not the photobiome have the main impact on the mycobiome, even at finer taxonomic levels.
Genus	Number of samples	Effect on the photobiome	Effect on the mycobionts
All genera	298	F=0.72, p=1	F=1.19, p=0.001
All genera (CB1)	128	F=0.76, p=0.98	F=1.17, p=0.02
All genera (CB2)	23	F=0.84, p=0.96	F=1.26, p=0.002
Usnea	62	F=0.89, p=0.846	F=1.2, p=0.05
Parmotrema	51	F=1.11, p=0.117	F=1.78, p=0.002
Hypotrachyna	44	F=NA, p=NA	F=1.3, p=0.006
Polyblastidium	35	F=1.09, p=0.321	F=0.95, p=0.696
Leucodermia	26	F=1.74, p=0.102	F=1.32, p=0.153

### Sheet: Table S5
Table S6: Lichens with similar secondary metabolites host similar fungal and algal communities.
(a) Looking at all the substances simultaneously
Guild	Site	R	p-value
Mycobionts	CB1	0.17	0.0001
	CB2	0.32	0.0001
Photobiome	CB1	0.24	0.0001
	CB2	0.32	0.0001
Mycobiome	CB1	0.01	0.41
	CB2	0.17	0.0001
(b) Looking at one substance at the time
Substance	Guild	Site	R	p-value
Anthraquinones	Photobiome	CB1	-0.08	0.98
	Mycobionts	CB1	0.17	0.01
	Mycobiome	CB1	0.00	0.47
	Photobiome	CB2	-0.02	0.40
	Mycobionts	CB2	0.16	0.02
	Mycobiome	CB2	0.01	0.42
Beta-orcinol depsides	Photobiome	CB1	0.14	0.00
	Mycobionts	CB1	0.15	0.00
	Mycobiome	CB1	0.12	0.00
	Photobiome	CB2	0.18	0.00
	Mycobionts	CB2	0.27	0.00
	Mycobiome	CB2	0.14	0.00
Fatty acids	Photobiome	CB1	0.06	0.19
	Mycobionts	CB1	0.11	0.03
	Mycobiome	CB1	-0.09	0.95
	Photobiome	CB2	0.02	0.37
	Mycobionts	CB2	0.11	0.06
	Mycobiome	CB2	0.04	0.24
No substances	Photobiome	CB1	0.19	0.01
	Mycobionts	CB1	0.02	0.18
	Mycobiome	CB1	-0.03	0.59
	Photobiome	CB2	0.33	0.00
	Mycobionts	CB2	0.05	0.18
	Mycobiome	CB2	0.09	0.07
Orcinol depsides	Photobiome	CB1	0.16	0.01
	Mycobionts	CB1	-0.02	0.57
	Mycobiome	CB1	-0.02	0.64
	Photobiome	CB2	0.19	0.01
	Mycobionts	CB2	-0.01	0.51
	Mycobiome	CB2	0.05	0.20
Orcinol tridepsides	Photobiome	CB1	0.01	0.41
	Mycobionts	CB1	-0.06	0.90
	Mycobiome	CB1	-0.04	0.72
	Photobiome	CB2	-0.03	0.47
	Mycobionts	CB2	-0.02	0.47
	Mycobiome	CB2	0.07	0.14
Terpenoids	Photobiome	CB1	0.13	0.00
	Mycobionts	CB1	0.04	0.08
	Mycobiome	CB1	-0.03	0.81
	Photobiome	CB2	0.14	0.00
	Mycobionts	CB2	0.15	0.00
	Mycobiome	CB2	0.05	0.00

### Sheet: Table S6
Table S7: Phylogenetic signal in lichen's networks.
Network	Guild	Site	Bray-Curtis		UniFrac
			R	p-value	R	p-value
Mycobionts-photobiome	Mycobionts	CB1	0.33	0.001	0.37	0.001
		CB2	0.12	0.001	0.21	0.001
	Photobiomoe	CB1	-0.05	0.77	0.18	0.031
		CB2	0.09	0.06	0.19	0.015
Mycobionts-mycobiome	Mycobionts	CB1	0.06	0.001	0.08	0.001
		CB2	0.03	0.032	0.01	0.366
	Mycobiome	CB1	0.07	0.191	0.03	0.322
		CB2	0.28	0.001	0.2	0.005
Photobiome-mycobiome	Photobiome	CB1	0.05	0.005	0.02	0.233
		CB2	0.02	0.091	0.02	0.1
	Mycobiome	CB1	0.37	0.001	0.37	0.001
		CB2	0.17	0.001	0.21	0.001
